# A Series of Composited Tumor DNA Reference Materials Containing Three Genes and Ten Mutation Positions for CNV and SNV Detection

**DOI:** 10.1101/2023.05.04.538185

**Authors:** Weijian Fan, Runyu Shi, Hongyun Zhang, Cuicui Li, Jiawen Zhang, Shuixiu Su, Ping Wu, Meifang Tang

**Affiliations:** Clinical laboratory of BGI Health, BGI-Shenzhen, Shenzhen 518083, China

**Keywords:** Reference materials, droplet digital PCR, sequencing panels, SNV and CNV

## Abstract

Processes in clinic for tumors diagnosis and treatment need reference materials (RMs) to evaluate and calibrate. However, no RMs can provides properties of copy number variation (CNV) and single nucleotide variants (SNV) of genes *EGFR, HER2, MET, PIK3CA, KRAS, BRAF, NRAS* simultaneously. In this study, we used commercial cell lines to construct a series of tumor RMs containing property mentioned above. Furthermore, we evaluated their stability, homogeneity, and commutability by droplet digital PCR and next generation sequencing technology. The results showed that, for tumor CNV gDNA RM, the copy number is 7.3 copies/μL (*EGFR*), 5.3 copies/μL (*HER2*) and 8.2 copies/μL (*MET*). For tumor 5% SNV gDNA RM, the mutation frequency of each mutation position showed as follow: *EGFR*-E746A750 (24.6%), *EGFR*-L858R (5.8%), *EGFR*-T790M (5.5%), *EGFR*-G719S (6.6%), *PIK3CA*-E545K (4.7%), *PIK3CA*-H1047R (5.8%), *KRAS*-G13D (8.2%), *KRAS*-G12D (6.5%), *BRAF*-V600E (4.6%), *NRAS*-Q61K (8.5%). All variable coefficient (CV) of tumor gDNA RM for homogeneity were less than 7%, that of CNV+SNV ctDNA RM were less than 17%. Besides, the CV for commutability of the all types of RMs were less than 17%. These RMs can be applied into a wide range type of sequencing panels and provides a closer simple background.
