## Supplemental Table 1 for "A Series of Composited Tumor DNA Reference Materials Containing Three Genes and Ten Mutation Positions for CNV and SNV Detection"

### Sheet: Sheet1
SI 1 Reaction procedure of ddPCR and the primers’ annealing temperature information.
Temperature，time	Cycles	Ramp
95℃, 10min	1 cycle	2℃/s
94℃, 30s	40cycles	2℃/s
Annealing temperature, 60s		2℃/s
98℃, 10min	1 cycle	2℃/s
4℃, Hold	Hold	1℃/s
Total Volume 40μl，cover temperature105℃
