## Supplemental Table 2 for "A Series of Composited Tumor DNA Reference Materials Containing Three Genes and Ten Mutation Positions for CNV and SNV Detection"

### Sheet: Sheet1
SI 2 Annealing temperature of primer for different mutation in ddPCR experiments
Mutation	Annealing Temperature
KRAS-G12D、PIK3CA-E545K	62℃
MET-CNV、HER2-CNV、EGFR-CNV、KRAS -G13D、EGFR-L858R、NRAS-Q61K、EGFR-G719S	60℃
EGFR-ΔE746_A750、PIK3CA-H1047R	57℃
BRAF-V600E、EGFR-T790M	54℃
