## Supplemental Table 3 for "A Series of Composited Tumor DNA Reference Materials Containing Three Genes and Ten Mutation Positions for CNV and SNV Detection"

### Sheet: Sheet1
SI 3 Product list of five types of RMs
Number	Product Code	Name	Mutation Gene	Mutate Position(Verified)	Product type	Mutation Rate(%) or Copies Number	CV	size	Concentration	Notes
1	OGRM001	Tumor CNV gDNA Standard Material	MET	Amplification	gDNA	8.2 copies	0.2	1 μg	50 ng/μl	Amplification of three gene copies number
			EGFR	Amplification		7.3 copies	0.2
			HER2	Amplification		5.3 copies	0.2
2	OGRM002	Tumor SNV 5% gDNA Standard Material	EGFR	ΔE746_A750	gDNA	24.6	0.1	1 μg	50 ng/μl	10 common cancer gene mutation
				L858R		5.8	0.2
				T790M		5.5	0.2
				G719S		6.6	0.2
			PIK2CA	E545K		4.7	0.3
				H1047R		5.8	0.2
			KRAS	G13D		8.2	0.2
				G12D		6.5	0.2
			BRAF	V600E		4.6	0.3
			NRAS	Q61K		8.5	0.2
3	OGRM001	Tumor SNV 5% ctDNA Standard Material	EGFR	ΔE746_A750	ctDNA	33	0.2	1 μg	20 ng/μl	10 common cancer gene mutation
				L858R		5.2	0.3
				T790M		5.9	0.3
				G719S		6.1	0.3
			PIK2CA	E545K		4.5	0.4
				H1047R		6.1	0.3
			KRAS	G13D		8.1	0.3
				G12D		6.8	0.3
			BRAF	V600E		4.2	0.4
			NRAS	Q61K		7.1	0.3
4	OGRM003	Tumor SNV + CNV gDNA Standard Materials	EGFR	ΔE746_A750	gDNA	13.6	0.1	1 μg	50 ng/μl	Amplification of three gene copies number & 10 common cancer gene mutation
				L858R		11.7	0.1
				T790M		11.5	0.1
				G719S		1.4	0.3
			PIK2CA	E545K		4.4	0.3
				H1047R		4.4	0.3
			KRAS	G13D		1.4	0.3
				G12D		4.6	0.3
			BRAF	V600E		6.4	0.2
			NRAS	Q61K		9.4	0.2
			MET	Amplification		5.2 copies	0.2
			EGFR	Amplification		3.3 copies	0.3
			HER2	Amplification		7.1 copies	0.2
5	OGRM002	Tumor SNV + CNV ctDNA Standard Materials	EGFR	ΔE746_A750	ctDNA	16.1	0.2	1 μg	20 ng/μl	Amplification of three gene copies number & 10 common cancer gene mutation
				L858R		11	0.2
				T790M		12.5	0.2
				G719S		1.2	0.4
			PIK2CA	E545K		4.1	0.4
				H1047R		5.1	0.3
			KRAS	G13D		1.6	0.4
				G12D		4	0.4
			BRAF	V600E		5.8	0.3
			NRAS	Q61K		8.3	0.3
			MET	Amplification		4.8 copies	0.4
			EGFR	Amplification		3.3 copies	0.4
			HER2	Amplification		7.3 copies	0.3
6	OGRM005	Tumor SNV wild type gDNA Standard Materials	Positions memtion above are mutation negative, other positions are mutation unknown		gNDA	100% Wild type for gDNA product		5 μg	50 ng/μl
