## Supplemental Table 4 for "A Series of Composited Tumor DNA Reference Materials Containing Three Genes and Ten Mutation Positions for CNV and SNV Detection"

### Sheet: Sheet1
SI 4 The variable coefficient of RM’s homogeneity trails.
		EGFR	HER2	MET
Intra-batches	AVE	7.31	5.32	8.23
	SD	0.12	0.07	0.08
	CV(%)	1.62	1.3	0.97
Inter-batches	AVG	7.28	5.3	8.22
	SD	0.1	0.08	0.06
	CV(%)	1.37	1.51	0.72
aThe statistic data of copy number three genes in the tumor CNV gDNA RM. AVE is the average of the copy number of the three genes; SD means standard deviation of copy number of three genes. CV is the variable coefficient of the copy number of each gene. In this chart, all CV were less than 2%
		EGFR-E746750	EGFR-L858R	EGFR-T790M	EGFR-G719S	PIK3CA-E545K	PIK3CA-H1047	KRAS-G13D	KRAS-G12D	BRAF-V600E	NRAS-Q61K
Intra-batches	AVG	24.63	5.8	5.45	6.55	5.15	5.83	8.23	6.53	5.05	8.5
	SD	0.59	0.47	0.39	0.52	0.33	0.66	0.32	0.42	0.33	0.47
	CV(%)	2.4	8.09	7.11	7.93	6.44	11.25	3.89	6.43	6.57	5.52
Inter-batches	AVG	24.53	5.58	5.65	6.65	4.93	5.88	8.17	6.5	4.78	8.45
	SD	0.48	0.49	0.44	0.39	0.39	0.55	0.35	0.33	0.45	0.34
	CV(%)	1.96	8.86	7.83	5.94	7.91	9.38	4.34	5.1	9.46	4.03
bThe statistic data of mutation frequency of the ten mutation positions of the tumor SNV 5% gDNA RM. AVE means the average of the copy number of the three genes; SD means standard deviation of the copy number of the three genes. CV is the variable coefficient of the copy number of each gene. In this chart, all CV were less than 12%.
		EGFR-E746750	EGFR-L858R	EGFR-T790M	EGFR-G719S	PIK3CA-E545K	PIK3CA-H1047	KRAS-G13D	KRAS-G12D	BRAF-V600E	NRAS-Q61K
Intra-batches	AVG	16.05	11	12.3	1.22	4.13	5.03	1.61	3.98	7.35	8.3
	SD	1.48	0.24	0.56	0.27	0.47	0.52	0.25	0.17	2.3	1.4
	CV(%)	9.19	2.23	4.55	22.03	11.44	10.32	15.35	4.3	31.23	16.9
Inter-batches	AVG	15	11.33	11.97	1.31	4.24	4.77	1.52	4.28	6.93	8.76
	SD	1.73	0.55	0.68	0.3	0.4	0.58	0.22	0.4	1.72	1.17
	CV(%)	11.5	4.89	5.66	23.23	9.31	12.06	14.46	9.26	24.76	13.41
cThe statistic data of mutation frequency of the ten mutation positions and the copy number of the three genes of the tumor SNV + CNV ctDNA RM. AVE is the average of copy number of the genes; SD means standard deviation of copy number of three genes. CV is the variable coefficient of copy number of each gene. In this chart, all CV were less than 15%, except the CV of the mutation frequency of EGF…
