## Supplemental Table 5 for "A Series of Composited Tumor DNA Reference Materials Containing Three Genes and Ten Mutation Positions for CNV and SNV Detection"

### Sheet: Sheet1
SI 5 the Variable coefficient of RM’s commutability trails.
		EGFR	HER2	MET
CV of ddPCR	AVG	7.28	5.3	8.22
	SD	0.11	0.09	0.06
	CV(%)	1.5	1.65	0.79
CV of drug panel	AVG	5.94	4.35	7.03
	SD	0.03	0.05	0.1
	CV(%)	0.45	1.22	1.43
CV of pan-cancer panel	AVG	5.68	4.29	7.18
	SD	0.03	0.05	0.15
	CV(%)	0.51	1.15	2.08
CV of lung cancer T panel	AVG	5.2	3.96	5.92
	SD	0.07	0.04	0.11
	CV(%)	1.25	1.12	1.9
aThe statistic data of copy number of three genes in the tumor CNV gDNA RM detected by different panel. AVE is the average of copy number of the genes; SD means standard deviation of copy number of three genes. CV is the variable coefficient of copy number of each gene. In this chart, all CV were less than 2.1%.
		EGFR-E746A750	EGFR-L858R	EGFR-T790M	EGFR-G719S	PIK3CA-E545K	PIK3CA-H1047R	KRAS-G13D	KRAS-G12D	BRAF-V600E	NRAS-Q61K
CV of ddPCR	AVG	24.63	5.8	5.45	6.55	5.15	5.83	8.23	6.53	5.05	8.5
	SD	0.59	0.47	0.39	0.52	0.33	0.66	0.32	0.42	0.33	0.47
	CV(%)	2.4	8.09	7.11	7.93	6.44	11.25	3.89	6.43	6.57	5.52
CV of drug panel	AVG	21.12	6.2	6.41	5.29	4.81	5.8	7.33	6.85	4.06	7.26
	SD	3.24	0.03	0.67	0.13	0.98	0.77	1.21	2.76	0.56	1.49
	CV(%)	15.33	0.48	10.53	2.5	20.46	13.32	16.53	40.28	13.87	20.53
CV of pan-cancer panel	AVG	16.2	5.74	5.27	6.37	4.9	6.03	7.84	6.61	4.35	8.27
	SD	1.66	0.11	0.66	1.15	0.5	0.26	0.45	0.3	0.83	0.06
	CV(%)	10.26	1.95	12.59	17.98	10.11	4.3	5.7	4.47	19.15	0.75
CV of lung cancer T panel	AVG	22.28	4.67	4.53	5.64	3.66	4.8	7.02	5.9	4.8	7.28
	SD	3.73	0.53	0.56	0.59	0.43	0.64	0.86	0.58	0.67	0.83
	CV(%)	16.72	11.28	12.37	10.5	11.84	13.44	12.21	9.76	14.02	11.43
bThe statistic data of mutation frequency of the ten mutation positions of the tumor SNV 5% gDNA RM. AVE is the average of the copy number of the genes; SD means standard deviation of copy number of the three genes. CV is the variable coefficient of copy number of each gene. In this chart, most of CV were less than 20% except the mutation frequency of some mutation positions in the detection of d…
		EGFR-E746A750	EGFR-L858R	EGFR-T790M	EGFR-G719S	PIK3CA-E545K	PIK3CA-H1047R	KRAS-G13D	KRAS-G12D	BRAF-V600E	NRAS-Q61K	EGFR	HER2	MET
ctDNA ddPCR	AVG	16.05	10.97	12.47	1.22	4.13	5.1	1.61	3.98	5.8	8.3	3.3	7.3	4.8
	SD	1.48	0.29	0.55	0.27	0.47	0.61	0.25	0.17	2.3	1.4	0.11	0.43	0.22
	CV(%)	9.19	2.63	4.42	22.03	11.44	11.93	15.35	4.3	39.58	16.9	3.2	5.89	4.62
ctDNA drug panel	AVG	18.32	12.18	11.48	1.57	4.11	4.13	1.45	6.49	4.25	8.8	2.86	6.28	4.72
	SD	3.23	0.59	0.86	0.38	0.7	0.53	0.33	0.61	0.6	0.7	0.02	0.08	0.02
	CV(%)	17.65	4.86	7.46	24.16	17.08	12.88	22.43	9.46	14.13	7.94	0.6	1.31	0.41
cThe statistic data of mutation frequency of ten mutation positions and copy number three genes of the tumor SNV + CNV ctDNA RM. AVE is the average of copy number of the genes; SD means standard deviation of the copy number of the three genes. CV is the variable coefficient of copy number of each gene. In this chart, all CV were less than 18% except the CV of mutation frequency of BRAF-V600E from…
