## Supplemental Table 6 for "A Series of Composited Tumor DNA Reference Materials Containing Three Genes and Ten Mutation Positions for CNV and SNV Detection"

### Sheet: Sheet1
SI 6 Variable coefficient of RM’s stability trails.
		EGFR	HER2	MET
Three months	AVG	7.27	5.27	8.23
	SD	0.06	0.06	0.06
	CV (%)	0.79	1.1	0.7
aThe statistic data of copy number of three genes in the tumor CNV gDNA RM detected by different panel. AVE is the average of copy number of the genes; SD means standard deviation of the copy number of the three genes. CV is the variable coefficient of copy number of each gene. In this chart, all CV were less than 1.2%
		EGFR-E746A750	EGFR-L858R	EGFR-T790M	EGFR-G719S	PIK3CA-E545K	PIK3CA-H1047R	KRAS-G13D	KRAS-G12D	BRAF-V600E	NRAS-Q61K
Three months	AVG	24.91	5.58	5.8	6.54	4.58	5.94	8.1	6.59	4.48	8.7
	SD	0.29	0.38	0.31	0.3	0.5	0.1	0.12	0.29	0.55	0.44
	CV (%)	0.01	0.07	0.05	0.05	0.11	0.02	0.01	0.04	0.12	0.05
bThe statistic data of copy number of the three genes in the tumor CNV gDNA RM detected by different panel. AVE is the average of copy number of the genes; SD means standard deviation of copy number of three genes. CV is the variable coefficient of the copy number of each gene. In this chart, all CV were less than 0.13%
